# Structural insights into antibody responses against influenza A virus in its natural reservoir

**DOI:** 10.64898/2026.03.11.711171

**Authors:** Huibin Lv, Walter N. Harrington, Wenkan Liu, Dalia Naser, Yang Wei Huan, Emma Thames, Pradeep Chopra, Tossapol Pholcharee, Patrick Seiler, Edgardo Ayala, Alyssa Monterroso, Wei Ji, Qi Wen Teo, Akshita B. Gopal, Emily X. Ma, Douglas C. Wu, Madison R. Ardagh, Arjun Mehta, Jessica J. Huang, Meixuan Tong, Garrett Honzay, Brendan Shirkey, Jenna J. Guthmiller, Geert-Jan Boons, Beth M. Stadtmueller, Richard J. Webby, Nicholas C. Wu

## Abstract

While influenza A virus undergoes rapid antigenic drift in humans, at least some subtypes, such as H3, have relatively stable antigenicity in natural waterfowl reservoirs, despite the presence of immune pressure. However, the underlying mechanisms remain poorly understood. This study identified and characterized 187 antibodies to H3 hemagglutinin from experimentally infected mallard ducks, 18 of which were further analyzed by cryo-EM. Compared with human H3 antibodies, duck H3 antibodies exhibited higher glycan-binding propensity, more balanced immunodominance hierarchy, and targeted distinct epitopes. Other unique features of duck H3 antibodies included a convergent CDR H3-independent heavy chain-only binding mode and an N-glycosylated CDR H3 as decoy receptor. By annotating duck immunoglobulin germline genes, we also demonstrated the importance of gene conversion in duck H3 antibodies. Overall, our findings provide insights into how millennia of coevolution have shaped the interplay between influenza A virus antigenic drift and antibody responses in the natural reservoir.
