## Supplementary material for "Structural insights into antibody responses against influenza A virus in its natural reservoir": Table S3

### Sheet: 350 antibodies
			ELISA (OD450)
Antibody	Isolation	Selection	H3N8 HA	H3 stem	H3N2 HA	H3N2 NA	SARS2 S2	HAI titer (ug/mL)	MIC (ug/mL)
TG0007	scVDJseq	H3N8 HA	1.2415	0.141	0.097	0.1895	0.225	100	200
TG0008	scVDJseq	H3N8 HA	0.7215	0.0975	0.0615	0.0965	0.07	200	200
TG0009	scVDJseq	H3N8 HA	3.325	0.098	0.064	0.0885	0.0695	200	200
TG0010	scVDJseq	H3N8 HA	2.341	1.7155	0.953	3.3415	0.2065	200	200
TG0011	scVDJseq	H3N8 HA	3.256	0.0995	0.056	0.18	0.0575	200	0.39
TG0012	scVDJseq	H3N8 HA	3.395	0.147	0.06	0.086	0.064	100	12.5
TG0013	scVDJseq	H3N8 HA	0.371	0.062	0.053	0.075	0.0615	200	200
TG0014	scVDJseq	H3N8 HA	0.6425	0.0665	0.0835	0.1175	0.102	200	200
TG0015	scVDJseq	H3N8 HA	3.1455	0.074	0.0615	0.1005	0.0755	25	0.39
TG0016	scVDJseq	H3N8 HA	0.277	0.0595	0.0535	0.065	0.051	200	200
TG0017	scVDJseq	H3N8 HA	0.6965	0.061	0.0535	0.052	0.053	200	200
TG0018	scVDJseq	H3N8 HA	3.3865	0.0685	0.055	0.0565	0.055	200	3.12
TG0019	scVDJseq	H3N8 HA	2.949	0.1625	0.3135	1.2355	0.407	12.5	50
TG0020	scVDJseq	H3N8 HA	3.354	0.153	0.054	0.0625	0.0485	12.5	0.78
TG0021	scVDJseq	H3N8 HA	0.095	0.061	0.055	0.066	0.0545	200	200
TG0022	scVDJseq	H3N8 HA	0.0815	0.0505	0.0645	0.0975	0.077	200	200
TG0023	scVDJseq	H3N8 HA	0.202	0.1125	0.066	0.0865	0.072	200	200
TG0024	scVDJseq	H3N8 HA	0.192	0.082	0.055	0.063	0.0545	200	200
TG0025	scVDJseq	H3N8 HA	0.4135	0.0875	0.081	0.467	2.532	200	200
TG0026	scVDJseq	H3N8 HA	3.421	0.0615	0.049	0.052	0.08	200	1.56
TG0027	scVDJseq	H3N8 HA	3.07	0.9815	0.0515	0.07	0.079	200	50
TG0028	scVDJseq	H3N8 HA	3.206	0.194	0.0535	0.0585	0.051	200	200
TG0029	scVDJseq	H3N8 HA	0.0655	0.0535	0.055	0.065	0.058	200	200
TG0030	scVDJseq	H3N8 HA	0.1615	0.0835	0.059	0.0885	0.067	200	200
TG0031	scVDJseq	H3N8 HA	0.5865	0.136	0.079	0.0745	0.081	200	200
TG0032	scVDJseq	H3N8 HA	3.108	0.187	0.055	0.0575	0.0555	1.56	0.78
TG0033	scVDJseq	H3N8 HA	2.9565	0.075	0.052	0.053	0.055	200	200
TG0034	scVDJseq	H3N8 HA	1.0725	0.1095	0.0475	0.048	0.058	12.5	12.5
TG0035	scVDJseq	H3N8 HA	0.7315	3.4545	0.0545	0.049	0.436	200	200
TG0036	scVDJseq	H3N8 HA	0.078	0.294	0.052	0.057	0.0625	200	200
TG0037	scVDJseq	H3N8 HA	3.4105	0.054	0.052	0.061	0.057	200	25
TG0038	scVDJseq	H3N8 HA	1.928	0.089	0.0695	0.0915	0.0915	200	200
TG0039	scVDJseq	H3N8 HA	0.3775	0.1235	0.08	0.098	0.083	200	200
TG0040	scVDJseq	H3N8 HA	2.406	0.2675	0.165	0.062	0.068	200	0.39
TG0041	scVDJseq	H3N8 HA	3.191	0.054	0.0495	0.048	0.0495	0.39	0.39
TG0042	scVDJseq	H3N8 HA	3.384	0.0555	0.049	0.046	0.048	25	3.12
TG0044	scVDJseq	H3N8 HA	3.058	0.1525	0.0495	0.049	0.0495	200	100
TG0045	scVDJseq	H3N8 HA	0.1235	0.164	0.0745	0.099	0.109	200	200
TG0046	scVDJseq	H3N8 HA	0.1535	0.0595	0.0675	0.0865	0.0765	200	200
TG0047	scVDJseq	H3N8 HA	3.088	0.147	0.102	0.125	0.1185	200	12.5
TG0048	scVDJseq	H3N8 HA	3.219	0.1205	0.057	0.052	0.057	200	25
TG0049	scVDJseq	H3N8 HA	0.0375	0.065	0.053	0.049	0.049	200	200
TG0050	scVDJseq	H3N8 HA	0.0395	0.063	0.0525	0.051	0.0515	200	200
TG0051	scVDJseq	H3N8 HA	3.311	0.101	0.058	0.063	0.0735	1.56	0.39
TG0052	scVDJseq	H3N8 HA	3.295	0.169	0.0535	0.0575	0.109	200	200
TG0053	scVDJseq	H3N8 HA	3.2845	0.048	0.052	0.0565	0.052	200	200
TG0054	scVDJseq	H3N8 HA	3.3915	0.062	0.0615	0.085	0.0625	200	25
TG0055	scVDJseq	H3N8 HA	0.382	0.0915	0.064	0.0855	0.091	200	200
TG0056	scVDJseq	H3N8 HA	3.2815	0.063	0.0575	0.0475	0.05	0.39	0.19
TG0057	scVDJseq	H3N8 HA	3.2895	0.0525	0.051	0.046	0.05	200	50
TG0058	scVDJseq	H3N8 HA	0.0705	0.179	0.0985	0.9915	0.0855	200	200
TG0059	scVDJseq	H3N8 HA	3.004	0.059	0.049	0.05	0.048	200	25
TG0060	scVDJseq	H3N8 HA	3.466	0.051	0.052	0.0505	0.052	200	200
TG0061	scVDJseq	H3N8 HA	3.3985	0.0515	0.0555	0.057	0.05	200	6.25
TG0062	scVDJseq	H3N8 HA	3.483	0.054	0.0585	0.085	0.07	25	0.78
TG0063	scVDJseq	H3N8 HA	1.623	0.115	0.067	0.0775	0.063	200	200
TG0064	scVDJseq	H3N8 HA	0.191	0.1725	0.0615	0.065	0.0805	200	200
TG0065	scVDJseq	H3N8 HA	0.0645	0.055	0.052	0.047	0.051	200	200
TG0066	scVDJseq	H3N8 HA	0.122	0.156	0.0565	0.641	0.0515	200	200
TG0067	scVDJseq	H3N8 HA	0.949	0.059	0.062	0.1105	0.0765	200	200
TG0068	scVDJseq	H3N8 HA	3.3965	0.0565	0.0535	0.0505	0.067	200	200
TG0069	scVDJseq	H3N8 HA	3.4015	0.0455	0.0515	0.059	0.0515	200	25
TG0070	scVDJseq	H3N8 HA	3.129	0.075	0.071	0.1945	0.091	200	200
TG0071	scVDJseq	H3N8 HA	2.9795	0.105	0.069	0.0875	0.0655	200	100
TG0072	scVDJseq	H3N8 HA	0.9505	0.104	0.0545	0.0705	0.061	200	200
TG0073	scVDJseq	H3N8 HA	3.2105	0.05	0.054	0.046	0.051	200	100
TG0074	scVDJseq	H3N8 HA	0.0485	0.048	0.0495	0.045	0.0485	200	200
TG0075	scVDJseq	H3N8 HA	0.3495	0.057	0.051	0.059	0.051	200	200
TG0076	scVDJseq	H3N8 HA	3.308	0.0705	0.049	0.0485	0.053	200	200
TG0077	scVDJseq	H3N8 HA	3.1005	0.0535	0.0535	0.0785	0.0585	200	12.5
TG0078	scVDJseq	H3N8 HA	0.4375	0.052	0.07	0.117	0.0635	200	200
TG0079	scVDJseq	H3N8 HA	3.104	0.085	0.079	0.097	0.072	200	6.25
TG0080	scVDJseq	H3N8 HA	0.489	0.123	0.0555	0.06	0.055	200	200
TG0081	scVDJseq	H3N8 HA	2.709	0.0535	0.0475	0.0485	0.0585	50	50
TG0082	scVDJseq	H3N8 HA	3.177	0.053	0.048	0.0445	0.051	200	0.19
TG0083	scVDJseq	H3N8 HA	0.8275	0.0515	0.05	0.0485	0.049	200	200
TG0084	scVDJseq	H3N8 HA	3.3705	0.075	0.0545	0.0495	0.0495	0.19	0.19
TG0085	scVDJseq	H3N8 HA	2.6095	0.081	0.0605	0.0635	0.063	200	200
TG0086	scVDJseq	H3N8 HA	3.368	0.056	0.1135	0.128	0.074	200	200
TG0087	scVDJseq	H3N8 HA	0.9415	0.085	0.0805	0.0975	0.0685	200	200
TG0088	scVDJseq	H3N8 HA	2.567	0.0835	0.055	0.064	0.055	3.12	12.5
TG0089	scVDJseq	H3N8 HA	0.1075	0.06	0.054	0.0595	0.0555	200	200
TG0090	scVDJseq	H3N8 HA	0.127	0.054	0.0525	0.0535	0.0535	200	200
TG0091	scVDJseq	H3N8 HA	0.143	0.07	0.054	0.058	0.0615	200	200
TG0092	scVDJseq	H3N8 HA	0.207	0.05	0.0545	0.0575	0.0515	200	200
TG0093	scVDJseq	H3N8 HA	0.1	0.049	0.06	0.0675	0.058	200	200
TG0094	scVDJseq	H3N8 HA	0.139	0.0585	0.082	0.141	0.086	200	200
TG0095	scVDJseq	H3N8 HA	0.465	0.104	0.098	0.1195	0.099	200	200
TG0096	scVDJseq	H3N8 HA	0.2395	0.104	0.0915	0.0995	0.0835	200	200
TG0097	scVDJseq	H3N8 HA	0.84	0.066	0.079	0.0705	0.0895	200	200
TG0098	scVDJseq	H3N8 HA	3.3775	0.075	0.07	0.0725	0.0785	200	200
TG0099	scVDJseq	H3N8 HA	3.1275	0.55	0.1105	0.8655	0.142	200	200
TG0100	scVDJseq	H3N8 HA	3.3885	0.0615	0.077	0.0765	0.0745	200	6.25
TG0101	scVDJseq	H3N8 HA	0.2105	0.0555	0.081	0.089	0.09	200	200
TG0102	scVDJseq	H3N8 HA	0.1935	0.0705	0.0965	0.1515	0.115	200	200
TG0103	scVDJseq	H3N8 HA	3.01	0.084	0.0895	0.1205	0.1105	200	1.56
TG0104	scVDJseq	H3N8 HA	0.7545	0.074	0.094	1.2985	0.155	200	200
TG0109	scVDJseq	H3N8 HA	0.21	0.1265	0.0655	0.066	0.087	200	200
TG0110	scVDJseq	H3N8 HA	3.4345	0.189	0.07	0.1295	0.1095	200	50
TG0111	scVDJseq	H3N8 HA	0.8375	0.1635	0.1325	0.113	0.1585	200	200
TG0112	scVDJseq	H3N8 HA	3.2215	0.048	0.059	0.0625	0.057	6.25	25
TG0113	scVDJseq	H3N8 HA	0.073	0.068	0.0585	0.058	0.0635	200	200
TG0114	scVDJseq	H3N8 HA	3.1315	0.0485	0.0515	0.0475	0.051	3.12	25
TG0115	scVDJseq	H3N8 HA	0.165	0.05	0.0505	0.0475	0.055	200	200
TG0116	scVDJseq	H3N8 HA	3.089	0.0505	0.051	0.0465	0.057	200	3.12
TG0117	scVDJseq	H3N8 HA	0.0705	0.045	0.0505	0.2015	0.069	200	200
TG0118	scVDJseq	H3N8 HA	0.1225	0.108	0.0565	0.0795	0.1095	200	200
TG0119	scVDJseq	H3N8 HA	2.8415	0.054	0.0645	0.082	0.0885	200	25
TG0120	scVDJseq	H3N8 HA	0.526	0.0495	0.053	0.0515	0.0535	200	200
TG0121	scVDJseq	H3N8 HA	3.0845	0.045	0.0495	0.046	0.0505	200	200
TG0122	scVDJseq	H3N8 HA	0.104	0.046	0.0535	0.0445	0.0515	200	200
TG0123	scVDJseq	H3N8 HA	0.3845	0.0645	0.051	0.0565	0.111	200	200
TG0124	scVDJseq	H3N8 HA	0.071	0.053	0.0505	0.0445	0.056	200	200
TG0125	scVDJseq	H3N8 HA	0.127	0.0525	0.055	0.056	0.0645	200	200
TG0126	scVDJseq	H3N8 HA	0.129	0.08	0.067	1.3285	0.109	200	200
TG0127	scVDJseq	H3N8 HA	1.9455	1.228	0.18	0.4425	0.221	200	200
TG0128	scVDJseq	H3N8 HA	3.044	0.081	0.192	0.528	0.1855	12.5	25
TG0129	scVDJseq	H3N8 HA	0.214	0.1345	0.0635	0.1525	0.144	200	200
TG0130	scVDJseq	H3N8 HA	3.103	0.0475	0.0525	0.044	0.0515	200	3.12
TG0131	scVDJseq	H3N8 HA	1.6265	0.0445	0.0575	0.075	0.0585	50	100
TG0132	scVDJseq	H3N8 HA	0.076	0.05	0.049	0.0445	0.053	200	200
TG0133	scVDJseq	H3N8 HA	0.0705	0.056	0.05	0.1595	0.0565	200	200
TG0134	scVDJseq	H3N8 HA	0.13	0.074	0.083	0.1075	0.0925	200	200
TG0135	scVDJseq	H3N8 HA	0.2915	0.559	0.261	0.239	0.414	200	200
TG0136	scVDJseq	H3N8 HA	0.053	0.058	0.05	0.0495	0.0565	200	200
TG0137	scVDJseq	H3N8 HA	0.1485	0.046	0.0455	0.046	0.0495	200	200
TG0138	scVDJseq	H3N8 HA	0.048	0.2285	0.046	0.043	0.0465	200	200
TG0139	scVDJseq	H3N8 HA	0.054	0.06	0.053	0.046	0.0555	200	200
TG0140	scVDJseq	H3N8 HA	2.7765	0.089	0.472	0.0535	0.065	25	200
TG0141	scVDJseq	H3N8 HA	0.0545	0.053	0.052	0.0555	0.054	200	200
TG0142	scVDJseq	H3N8 HA	0.11	0.065	0.0655	0.092	0.075	200	200
TG0143	scVDJseq	H3N8 HA	0.595	0.1865	0.112	0.79	0.071	200	200
TG0144	scVDJseq	H3N8 HA	0.326	0.045	0.0465	0.048	0.0535	200	200
TG0145	scVDJseq	H3N8 HA	3.097	0.0475	0.048	0.0435	0.0495	200	100
TG0146	scVDJseq	H3N8 HA	0.0545	0.044	0.053	0.0435	0.0465	200	200
TG0147	scVDJseq	H3N8 HA	0.058	0.0505	0.0465	0.0425	0.051	200	200
TG0148	scVDJseq	H3N8 HA	0.051	0.046	0.0485	0.043	0.048	200	200
TG0149	scVDJseq	H3N8 HA	1.467	0.051	0.0775	0.101	0.06	200	50
TG0150	scVDJseq	H3N8 HA	0.0975	0.059	0.059	0.083	0.0685	200	200
TG0151	scVDJseq	H3N8 HA	1.2985	0.062	0.1015	0.4375	0.0685	200	200
TG0152	scVDJseq	H3N8 HA	3.161	0.0905	0.366	0.621	0.229	12.5	25
TG0153	scVDJseq	H3N8 HA	0.2235	0.0465	0.0465	0.044	0.0485	200	200
TG0154	scVDJseq	H3N8 HA	0.121	0.0435	0.047	0.0445	0.048	200	200
TG0155	scVDJseq	H3N8 HA	3.256	0.0435	0.0505	0.042	0.047	200	200
TG0156	scVDJseq	H3N8 HA	0.066	0.05	0.0585	0.0825	0.0485	200	200
TG0157	scVDJseq	H3N8 HA	2.69	0.0515	0.053	0.051	0.0515	200	12.5
TG0158	scVDJseq	H3N8 HA	3.4995	0.0625	0.0565	0.1915	0.07	200	100
TG0159	scVDJseq	H3N8 HA	3.144	0.0515	0.058	0.0585	0.0645	200	1.56
TG0160	scVDJseq	H3N8 HA	3.3275	0.0475	0.0495	0.046	0.0515	200	0.78
TG0161	scVDJseq	H3N8 HA	2.1235	0.0455	0.0545	0.086	0.0595	25	12.5
TG0162	scVDJseq	H3N8 HA	0.1235	0.053	0.096	0.3505	0.0525	200	200
TG0163	scVDJseq	H3N8 HA	0.0735	0.0475	0.0475	0.043	0.0475	200	200
TG0164	scVDJseq	H3N8 HA	3.281	0.0495	0.0485	0.044	0.05	200	6.25
TG0165	scVDJseq	H3N8 HA	3.233	0.068	0.053	0.057	0.06	100	200
TG0166	scVDJseq	H3N8 HA	0.9615	0.5995	0.9085	2.515	0.1325	200	200
TG0167	scVDJseq	H3N8 HA	0.3975	0.0515	0.0695	0.075	0.0655	200	200
TG0168	scVDJseq	H3N8 HA	3.339	0.049	0.1275	0.0475	0.1455	25	1.56
TG0169	scVDJseq	H3N8 HA	0.145	0.044	0.045	0.044	0.05	200	200
TG0170	scVDJseq	H3N8 HA	2.679	0.0535	0.0485	0.046	0.0535	200	100
TG0171	scVDJseq	H3N8 HA	2.9845	0.0625	0.048	0.0445	0.052	200	200
TG0172	scVDJseq	H3N8 HA	0.0605	0.054	0.05	0.046	0.0505	200	200
TG0173	scVDJseq	H3N8 HA	0.194	0.051	0.052	0.056	0.054	200	200
TG0174	scVDJseq	H3N8 HA	3.555	0.0745	0.0755	0.117	0.078	200	1.56
TG0175	scVDJseq	H3N8 HA	0.515	0.08	0.09	0.1145	0.088	200	200
TG0176	scVDJseq	H3N8 HA	3.082	0.0465	0.05	0.051	0.0555	200	25
TG0177	scVDJseq	H3N8 HA	3.1485	0.4155	0.097	0.1185	0.229	6.25	6.25
TG0178	scVDJseq	H3N8 HA	0.107	0.0565	0.0475	0.2005	0.229	200	200
TG0179	scVDJseq	H3N8 HA	0.789	0.048	0.049	0.0455	0.0525	200	200
TG0180	scVDJseq	H3N8 HA	1.12	0.049	0.046	0.049	0.054	200	25
TG0181	scVDJseq	H3N8 HA	0.0595	0.0635	0.0545	0.0635	0.058	200	200
TG0182	scVDJseq	H3N8 HA	0.1215	0.0655	0.0965	0.106	0.0715	200	200
TG0183	scVDJseq	H3N8 HA	0.924	0.064	0.084	0.0985	0.0845	200	200
TG0184	scVDJseq	H3N8 HA	3.341	0.048	0.0495	0.0665	0.0685	1.56	0.39
TG0185	scVDJseq	H3N8 HA	0.299	0.0555	0.0515	0.053	0.054	200	200
TG0186	scVDJseq	H3N8 HA	3.234	0.0535	0.047	0.055	0.053	200	100
TG0187	scVDJseq	H3N8 HA	0.496	0.05	0.05	0.0515	0.051	200	200
TG0188	scVDJseq	H3N8 HA	0.708	0.0505	0.0475	0.056	0.057	200	200
TG0189	scVDJseq	H3N8 HA	0.0585	0.058	0.056	0.071	0.0555	200	200
TG0190	scVDJseq	H3N8 HA	1.7525	0.0655	0.1035	0.1255	0.081	50	100
TG0191	scVDJseq	H3N8 HA	0.156	0.0645	0.0835	0.1135	0.072	200	200
TG0192	scVDJseq	H3N8 HA	0.1195	0.0785	0.0785	0.103	0.0855	200	200
TG0193	scVDJseq	H3N8 HA	0.8865	0.072	0.1915	0.0995	0.0715	200	100
TG0194	scVDJseq	H3N8 HA	1.4045	0.0895	0.103	0.1425	0.077	200	200
TG0195	scVDJseq	H3N8 HA	0.287	0.0685	0.082	1.5355	0.079	200	200
TG0196	scVDJseq	H3N8 HA	3.2145	0.087	0.0835	0.1145	0.066	200	3.12
TG0197	scVDJseq	H3N8 HA	0.1405	0.054	0.091	0.1125	0.058	200	200
TG0198	scVDJseq	H3N8 HA	0.181	0.0955	0.115	0.154	0.0785	200	200
TG0199	scVDJseq	H3N8 HA	0.075	0.115	0.0695	0.1165	0.1175	200	200
TG0200	scVDJseq	H3N8 HA	0.0745	0.2725	0.113	0.1355	0.128	200	200
TG0201	scVDJseq	H3N8 HA	0.139	0.065	0.068	0.42	0.122	200	200
TG0202	scVDJseq	H3N8 HA	2.481	1.991	0.068	0.071	0.133	50	50
TG0203	scVDJseq	H3N8 HA	2.32	0.087	0.0855	0.204	0.1435	12.5	12.5
TG0204	scVDJseq	H3N8 HA	0.066	0.1155	0.061	0.081	0.088	200	200
TG0205	scVDJseq	H3N8 HA	0.139	0.1265	0.056	0.0805	0.0745	200	200
TG0206	scVDJseq	H3N8 HA	1.5575	0.1145	0.068	0.1065	0.112	200	25
TG0207	scVDJseq	H3N8 HA	0.0835	0.0835	0.0575	0.1145	0.0835	200	200
TG0208	scVDJseq	H3N8 HA	0.396	0.0535	0.0855	0.303	0.0655	200	200
TG0209	scVDJseq	H3N8 HA	0.1955	0.346	0.0585	0.0885	0.0905	200	200
TG0210	scVDJseq	H3N8 HA	3.064	0.0535	0.0505	0.0635	0.0515	200	200
TG0211	scVDJseq	H3N8 HA	2.6275	0.048	0.05	0.0615	0.053	200	200
TG0212	scVDJseq	H3N8 HA	2.6165	0.052	0.0545	0.0685	0.054	200	200
TG0213	scVDJseq	H3N8 HA	2.1275	0.3935	0.6465	2.0205	0.256	200	200
TG0214	scVDJseq	H3N8 HA	3.3845	0.2075	0.2265	0.098	0.1825	25	3.12
TG0215	scVDJseq	H3N8 HA	0.095	0.0665	0.061	0.0895	0.0735	200	200
TG0216	scVDJseq	H3N8 HA	2.1005	0.0505	0.0525	0.067	0.0575	200	200
TG0217	scVDJseq	H3N8 HA	2.551	0.046	0.0495	0.0805	0.054	200	12.5
TG0218	scVDJseq	H3N8 HA	0.0685	0.0505	0.0495	0.0685	0.0545	200	200
TG0219	scVDJseq	H3N8 HA	1.6145	0.052	0.0495	0.0665	0.0545	200	100
TG0220	scVDJseq	H3N8 HA	2.924	0.0505	0.0515	0.067	0.0515	200	6.25
TG0221	scVDJseq	H3N8 HA	2.8125	0.05	0.052	0.067	0.0555	0.78	0.19
TG0222	scVDJseq	H3N8 HA	3.2825	0.1385	0.325	0.079	0.0885	12.5	3.12
TG0223	scVDJseq	H3N8 HA	0.0805	0.0635	0.077	0.0985	0.079	200	200
TG0224	scVDJseq	H3N8 HA	0.3345	0.0605	0.0525	0.0725	0.0535	200	200
TG0225	scVDJseq	H3N8 HA	0.065	0.1255	0.0565	0.0945	0.09	200	200
TG0226	scVDJseq	H3N8 HA	2.1165	2.742	1.289	2.417	0.283	200	200
TG0227	scVDJseq	H3N8 HA	0.056	0.0465	0.0485	0.065	0.0555	200	200
TG0228	scVDJseq	H3N8 HA	0.0545	0.0625	0.051	0.069	0.0555	200	200
TG0229	scVDJseq	H3N8 HA	0.0625	0.302	0.0635	0.089	0.0775	200	200
TG0230	scVDJseq	H3N8 HA	1.194	0.255	0.0685	0.077	0.0945	200	50
TG0231	scVDJseq	H3N8 HA	0.841	0.0725	0.0715	0.093	0.081	200	200
TG0232	scVDJseq	H3N8 HA	0.0865	0.114	0.06	0.0825	0.073	200	200
TG0233	scVDJseq	H3N8 HA	0.052	0.0465	0.049	0.0755	0.054	200	200
TG0234	scVDJseq	H3N8 HA	3.1565	0.053	0.0505	0.0635	0.053	200	3.12
TG0235	scVDJseq	H3N8 HA	1.5635	0.047	0.057	0.089	0.0735	200	200
TG0236	scVDJseq	H3N8 HA	0.0565	0.049	0.0505	0.073	0.0515	200	200
TG0237	scVDJseq	H3N8 HA	0.622	0.171	0.3115	0.274	0.2925	200	200
TG0238	scVDJseq	H3N8 HA	3.215	0.103	0.063	0.071	0.143	200	50
TG0239	scVDJseq	H3N8 HA	0.824	0.273	0.071	0.0975	0.0675	200	200
TG0240	scVDJseq	H3N8 HA	2.8565	0.0475	0.05	0.064	0.0525	12.5	0.19
TG0241	scVDJseq	H3N8 HA	0.0565	0.0655	0.0605	0.07	0.054	200	200
TG0242	scVDJseq	H3N8 HA	0.1135	0.051	0.0485	0.061	0.0515	200	200
TG0243	scVDJseq	H3N8 HA	0.052	0.0475	0.047	0.0805	0.0525	200	200
TG0244	scVDJseq	H3N8 HA	3.04	0.0565	0.0515	0.0665	0.0535	200	25
TG0245	scVDJseq	H3N8 HA	0.0585	0.053	0.05	0.0615	0.3795	200	200
TG0246	scVDJseq	H3N8 HA	0.0795	0.0865	0.059	0.0655	0.094	200	200
TG0247	scVDJseq	H3N8 HA	0.2285	0.0635	0.0865	0.182	0.0865	200	200
TG0248	scVDJseq	H3N8 HA	0.079	0.0695	0.05	0.0795	0.0615	200	200
TG0249	scVDJseq	H3N8 HA	0.545	0.07	1.9685	1.1125	0.079	200	200
TG0250	scVDJseq	H3N8 HA	0.0735	0.052	0.051	0.066	0.053	200	200
TG0251	scVDJseq	H3N8 HA	1.9875	1.0305	0.375	2.009	0.2015	200	200
TG0252	scVDJseq	H3N8 HA	3.1775	0.0465	0.046	0.07	0.052	200	50
TG0253	scVDJseq	H3N8 HA	3.19	0.051	0.051	0.0625	0.054	0.39	0.19
TG0254	scVDJseq	H3N8 HA	0.449	0.114	0.0685	0.0795	0.1295	200	200
TG0255	scVDJseq	H3N8 HA	0.189	0.0725	0.0565	0.3495	0.061	200	200
TG0256	scVDJseq	H3N8 HA	2.598	0.0475	0.0505	0.067	0.056	200	0.39
TG0257	scVDJseq	H3N8 HA	0.3995	0.047	0.0595	0.0965	0.088	200	200
TG0258	scVDJseq	H3N8 HA	0.616	0.1935	0.056	0.07	0.065	200	200
TG0259	scVDJseq	H3N8 HA	0.0695	0.044	0.0485	0.062	0.0565	200	200
TG0260	scVDJseq	H3N8 HA	0.063	0.0505	0.0495	0.0655	0.059	200	200
TG0261	scVDJseq	H3N8 HA	3.117	0.055	0.0495	0.068	0.0535	200	100
TG0262	scVDJseq	H3N8 HA	3.42	0.1175	0.0605	0.067	0.0875	200	12.5
TG0263	scVDJseq	H3N8 HA	2.125	2.3125	1.245	2.03	0.5675	200	200
TG0264	scVDJseq	H3N8 HA	2.935	0.051	0.0485	0.0715	0.055	200	12.5
TG0265	scVDJseq	H3N8 HA	3.0485	0.047	0.048	0.0765	0.052	200	3.12
TG0266	scVDJseq	H3N8 HA	0.1965	0.0445	0.0465	0.0535	0.0505	200	200
TG0267	scVDJseq	H3N8 HA	0.3745	0.0465	0.046	0.0605	0.054	200	200
TG0268	scVDJseq	H3N8 HA	0.066	0.0645	0.0545	0.068	0.0615	200	200
TG0269	scVDJseq	H3N8 HA	0.2525	0.052	0.061	0.066	0.0575	200	200
TG0270	scVDJseq	H3N8 HA	0.1295	0.0785	0.0695	0.0685	0.092	200	200
TG0271	scVDJseq	H3N8 HA	0.717	0.0675	0.094	0.1965	0.1245	200	6.25
TG0272	scVDJseq	H3N8 HA	0.326	0.047	0.0505	0.0835	0.057	200	200
TG0273	scVDJseq	H3N8 HA	3.053	0.0445	0.0475	0.092	0.0565	200	25
TG0274	scVDJseq	H3N8 HA	0.1015	0.0475	0.048	0.0675	0.056	200	200
TG0275	scVDJseq	H3N8 HA	0.098	0.051	0.0445	0.0695	0.058	200	200
TG0276	scVDJseq	H3N8 HA	3.0505	0.0485	0.0465	0.0665	0.0545	200	12.5
TG0277	scVDJseq	H3N8 HA	0.0565	0.0565	0.053	0.068	0.0525	200	200
TG0278	scVDJseq	H3N8 HA	0.871	0.065	0.0915	0.09	0.1075	200	100
TG0279	scVDJseq	H3N8 HA	0.08	0.068	0.0815	0.4575	0.103	200	200
TG0280	scVDJseq	H3N8 HA	3.046	3.2855	0.1315	0.176	0.2545	200	200
TG0281	scVDJseq	H3N8 HA	0.0685	0.0475	0.049	0.1045	0.0535	200	200
TG0282	scVDJseq	H3N8 HA	0.085	0.0685	0.052	0.344	0.0855	200	200
TG0283	scVDJseq	H3N8 HA	0.055	0.054	0.048	0.072	0.0575	200	200
TG0284	scVDJseq	H3N8 HA	0.1215	0.061	0.0565	0.0825	0.073	200	200
TG0285	scVDJseq	H3N8 HA	0.488	0.05	0.059	0.077	0.0605	200	200
TG0286	scVDJseq	H3N8 HA	3.255	0.087	0.081	0.0905	0.108	12.5	3.12
TG0287	scVDJseq	H3N8 HA	0.089	0.179	0.0905	0.198	0.111	200	200
TG0288	scVDJseq	H3N8 HA	0.0735	0.068	0.0785	0.426	0.1005	200	200
TG0289	scVDJseq	H3N8 HA	0.0655	0.0675	0.08	0.11	0.113	200	200
TG0290	scVDJseq	H3N8 HA	0.0745	0.0535	0.077	0.0905	0.0815	200	200
TG0291	scVDJseq	H3N8 HA	0.0745	0.066	0.1005	0.089	0.1035	200	200
TG0292	scVDJseq	H3N8 HA	0.08	0.057	0.0785	0.082	0.084	200	200
TG0293	scVDJseq	H3N8 HA	0.111	0.0745	0.085	0.0945	0.106	200	200
TG0294	scVDJseq	H3N8 HA	0.195	0.0855	0.12	0.1315	0.167	200	200
TG0295	scVDJseq	H3N8 HA	0.1295	0.1065	0.0635	0.1365	0.093	200	200
TG0296	scVDJseq	H3N8 HA	0.0835	0.1425	0.0505	0.0825	0.0815	200	200
TG0297	scVDJseq	H3N8 HA	0.0725	0.083	0.0605	0.065	0.06	200	200
TG0298	scVDJseq	H3N8 HA	0.1635	0.0935	0.0495	0.088	0.0875	200	200
TG0299	scVDJseq	H3N8 HA	0.4035	0.096	0.0565	0.0775	0.072	200	200
TG0300	scVDJseq	H3N8 HA	3.2105	0.107	0.0585	0.0755	0.073	200	50
TG0301	scVDJseq	H3N8 HA	0.074	0.141	0.0585	0.106	0.095	200	200
TG0302	scVDJseq	H3N8 HA	0.1045	0.1075	0.06	0.1845	0.1765	200	200
TG0303	scVDJseq	H3N8 HA	0.0945	0.076	0.058	0.076	0.0725	200	200
TG0304	scVDJseq	H3N8 HA	0.1305	0.0895	0.0545	0.051	0.0605	200	200
TG0305	scVDJseq	H3N8 HA	0.72	0.071	0.055	0.051	0.053	200	200
TG0306	scVDJseq	H3N8 HA	1.252	0.072	0.064	0.1655	0.146	200	200
TG0307	scVDJseq	H3N8 HA	0.058	0.0635	0.056	0.055	0.062	200	200
TG0308	scVDJseq	H3N8 HA	0.283	0.2685	0.2145	1.2685	0.094	200	200
TG0309	scVDJseq	H3N8 HA	0.0835	0.092	0.0565	0.0745	0.0705	200	200
TG0310	scVDJseq	H3N8 HA	0.707	0.1015	0.083	0.152	0.165	200	200
TG0311	scVDJseq	H3N8 HA	0.954	0.1585	0.1405	0.1485	0.1375	200	200
TG0312	scVDJseq	H3N8 HA	3.205	0.082	0.055	0.0505	0.0545	200	1.56
TG0313	scVDJseq	H3N8 HA	3.107	0.0795	0.0585	0.052	0.056	200	100
TG0314	scVDJseq	H3N8 HA	0.122	0.163	0.074	0.099	0.092	200	200
TG0316	scVDJseq	H3N8 HA	0.0545	0.069	0.0535	0.0575	0.058	200	200
TG0317	scVDJseq	H3N8 HA	1.1765	0.1135	0.062	0.0865	0.076	200	200
TG0318	scVDJseq	H3N8 HA	3.403	0.0715	0.059	0.1105	0.0945	200	25
TG0319	scVDJseq	H3N8 HA	0.2015	0.1295	0.0815	0.106	0.1065	200	200
TG0320	scVDJseq	H3N8 HA	3.1475	0.1075	0.059	0.0565	0.057	200	6.25
TG0321	scVDJseq	H3N8 HA	3.177	0.0795	0.055	0.0505	0.0545	200	100
TG0322	scVDJseq	H3N8 HA	3.0615	0.0745	0.0505	0.0495	0.055	200	0.39
TG0323	scVDJseq	H3N8 HA	0.057	0.059	0.054	0.047	0.0525	200	200
TG0324	scVDJseq	H3N8 HA	2.984	2.7125	1.805	3.3325	0.301	200	200
TG0325	scVDJseq	H3N8 HA	1.181	1.4145	0.2015	0.7235	0.406	200	200
TG0326	scVDJseq	H3N8 HA	0.1065	0.071	0.059	0.0985	0.0865	200	200
TG0327	scVDJseq	H3N8 HA	0.285	0.077	0.066	0.0795	0.072	200	200
TG0328	scVDJseq	H3N8 HA	0.532	0.116	0.073	0.176	0.5055	200	200
TG0329	scVDJseq	H3N8 HA	1.1095	0.3595	0.2375	0.636	1.9535	200	50
TG0330	scVDJseq	H3N8 HA	0.053	0.063	0.053	0.0495	0.0515	200	200
TG0331	scVDJseq	H3N8 HA	3.161	3.1585	0.096	0.0585	0.1675	200	200
TG0332	scVDJseq	H3N8 HA	0.3265	0.1005	0.067	0.061	0.0755	200	200
TG0333	scVDJseq	H3N8 HA	2.9955	0.0955	0.061	0.0635	0.06	200	25
TG0334	scVDJseq	H3N8 HA	0.115	0.58	0.068	0.139	0.192	200	200
TG0335	scVDJseq	H3N8 HA	0.1255	0.07	0.0605	0.072	0.0695	200	200
TG0336	scVDJseq	H3N8 HA	0.07	0.0635	0.055	0.0525	0.0535	200	200
TG0337	scVDJseq	H3N8 HA	3.215	0.0685	0.056	0.049	0.0545	200	6.25
TG0338	scVDJseq	H3N8 HA	1.15	0.2835	0.3465	0.56	0.3805	200	200
TG0339	scVDJseq	H3N8 HA	0.7755	0.0975	0.123	0.1825	2.664	50	200
TG0340	scVDJseq	H3N8 HA	0.0815	0.0885	0.0555	0.0525	0.0545	200	200
TG0341	scVDJseq	H3N8 HA	0.082	0.068	0.0555	0.3915	0.056	200	200
TG0342	scVDJseq	H3N8 HA	0.8715	0.115	0.062	0.0825	0.0955	50	50
TG0343	scVDJseq	H3N8 HA	2.883	0.0715	0.0865	0.2445	0.129	200	50
TG0344	scVDJseq	H3N8 HA	0.879	0.1055	0.0545	0.0535	0.055	200	200
TG1001	scVDJseq	H3 stem	0.092	0.8395	0.2395	0.141	0.0715	200	200
TG1002	scVDJseq	H3 stem	3.402	3.1505	3.4385	3.414	3.452	200	200
TG1003	scVDJseq	H3 stem	0.1115	3.403	0.669	0.093	0.0675	200	200
TG1004	scVDJseq	H3 stem	1.146	1.14	3.3725	2.844	2.4715	200	200
TG1005	scVDJseq	H3 stem	0.1765	3.104	0.428	0.2145	3.094	200	200
TG2001	phage	H3N8 HA	3.1335	0.063	0.126	0.069	0.104	1.56	3.12
TG2002	phage	H3N8 HA	1.17	0.056	0.125	0.114	0.061	100	200
TG2003	phage	H3N8 HA	2.929	0.063	0.0565	0.125	0.054	1.56	3.12
TG2004	phage	H3N8 HA	1.0035	0.055	0.132	0.115	0.088	0.78	1.56
TG2005	phage	H3N8 HA	3.123	0.048	0.1185	0.114	0.089	0.78	1.56
TG2006	phage	H3N8 HA	3.4595	0.049	0.135	0.129	0.107	3.12	1.56
TG2007	phage	H3N8 HA	3.1255	0.053	0.082	0.113	0.14	6.25	12.5
TG2008	phage	H3N8 HA	1.4515	0.06	0.075	0.072	0.12	100	50
TG2009	phage	H3N8 HA	2.32	0.051	0.095	0.097	0.076	100	100
TG2010	phage	H3N8 HA	2.0945	0.058	0.051	0.07	0.045	100	100
TG2011	phage	H3N8 HA	3.06	0.053	0.121	0.095	0.106	3.12	3.12
TG2012	phage	H3N8 HA	1.922	0.044	0.057	0.055	0.16	200	200
TG2013	phage	H3N8 HA	2.2815	0.063	0.095	0.11	0.106	100	100
