## Supplementary material for "Structural insights into antibody responses against influenza A virus in its natural reservoir": Table S4

### Sheet: glycans
Main Library V5	Name	Mol Wt	Structure
27		1623.52
28		1623.52
29		1769.66
30		1769.66
31		1623.52
32		1769.66
33		1199.17
34		1490.43
35		1490.43
43	LacNAc	468.232
44	LeX	614.29
45	2,3-SLN	758.32
46	2,6-SLN	758.32
47	SLeX	904.378
48	LacNAc-LacNAc	833.364
49	2,3-SLN-LacNAc	1123.45
50	2,6-SLN-LacNAc	1123.45
51	LeX-LeX	1125.47
52	SLeX-LeX	1415.57
53	LacNAc-LacNAc-LacNAc	1198.5
54	SLeX-LeX-LeX	1926.76
55	6S-LacNAc	547.181
56	6S-LeX	693.239
57	6S-2,3-SLN	837.27
58	6S-2,6-SLN	837.27
59	6S-SLeX	983.327
60	6S-LacNAc-LacNAc	912.314
61	6S-2,3-SLN-LacNAc	1202.4
62	6S-2,6-SLN-LacNAc	12024
63	6S-LeX-LeX	1204.43
64	6S-SLeX-LeX	1494.52
65	SLeX-6S-LeX	1494.52
66	6S-LacNAc-LacNAc-LacNAc	1277.45
67	6S-2,6-SLN-LacNAc-LacNAc	1567.53
68	6S-LeX-LeX-LeX	1715.62
69	6S-SLeX-LeX-LeX	2005.71
70	SLeX-6S-LeX-LeX	2005.71
71	Buffer control
76		1755.6
77		2338.11
78		2338.11
79		2370.11
80		2370.11
81		2486.27
82		3068.78
83		3068.78
84		3100.78
85		3100.78
86		3216.94
87		3799.45
88		3799.45
89		3831.45
90		3831.45
91		1593.46
92		2120.4
93		2486.27
94		2851.61
95		1593.46
96		2120.94
97		2486.27
98		2851.61
99		3947.61
100		2743.45
101		3068.78
102		3434.12
103		2743.45
104		3068.78
105		3434.12
106		4530.12
107		1884.72
108		2046.86
109		2412.19
110		2777.53
111		2743.45
112		3068.78
113		3434.12
114		1884.72
115		2046.86
116		2412.19
117		2777.53
118		2743.45
119		3068.78
120		3434.12
121		4530.12
122	LDN-DF
123	LDN-F
124	SLeA
125	GlcA-LacNAc
126	Lactose
127	2,3-SLN-LacNAc-LACNAC
128	2,6-SLN-LacNAc-LACNAC
129	LeX-LeX-LeX
130	3S-GlcA-LacNAc
131	3S-Lactose
132	6S-2,3-SLN-LacNAc-LacNAc
