## Supplementary material for "Structural insights into antibody responses against influenza A virus in its natural reservoir": Table S5

### Sheet: cryoEM statistics
	H3N8 HA + TG0009 Fab	H3N8 HA + TG0012 Fab	H3N8 HA + TG0019 Fab	H3N8 HA + TG0032 Fab	H3N8 HA + TG0051 Fab	H3N8 HA + TG0056 Fab	H3N8 HA + TG0081 Fab	H3N8 HA + TG0176 Fab	H3N8 HA + TG0177 Fab	H3N8 HA + TG0251 Fab	H3N8 HA + TG0253 Fab	H3N8 HA + TG0263 Fab	H3N8 HA + TG0331 Fab	H3N8 HA + TG1002 Fab	H3N8 HA + TG1004 Fab	H3N8 HA + TG2001 Fab	H3N8 HA + TG2006 Fab	H3N8 HA + TG2007 Fab
Data collection and processing
Magnification	81000	81000	81000	81000	81000	81000	81000	81000	81000	81000	81000	81000	81000	81000	81000	81000	81000	81000
Voltage (kV)	300	300	300	300	300	300	300	300	300	300	300	300	300	300	300	300	300	300
Electron exposure (e-/Å2)	57.35	57.08	57.35	57.35	57.35	57.35	57.35	57.35	57.35	57.35	57.35	57.35	57.35	57.35	57.35	57.35	57.35	57.35
Defocus range (μm)	-0.5 to 3.0	-0.6 to 1.8	-0.5 to 3.0	-0.5 to 3.0	-0.5 to 3.0	-0.5 to 3.0	-0.5 to 3.0	-0.5 to 3.0	-0.5 to 3.0	-0.5 to 3.0	-0.5 to 3.0	-0.5 to 3.0	-0.5 to 3.0	-0.5 to 3.0	-0.5 to 3.0	-0.5 to 3.0	-0.5 to 3.0	-0.5 to 3.0
Pixel size (Å)	0.529	0.529	0.529	0.529	0.529	0.529	0.529	0.529	0.529	0.529	0.529	0.529	0.529	0.529	0.529	0.529	0.529	0.529
Symmetry imposed	C1	C3	C1	C3	C1	C3	C1	C1	C3	C1	C3	C1	C1	C1	C1	C3	C3	C1
Initial particle images (no.)	271327	200430	192004	194475	873121	739187	884940	918956	758034	1002227	807257	934084	783798	491716	1214671	401424	436931	1448405
Final particle images (no.)	284438	76202	97621	330220	189795	474583	258795	48091	492345	148422	323835	85769	107563	63966	109187	291193	385935	415709
Map resolution (Å)	2.66	2.73	3.05	2.56	3.04	2.65	2.8	3.33	2.81	3.02	2.9	3.26	3.23	3.11	4.16	2.48	2.34	2.63
FSC threshold 0.143	2.66		3.05	2.56	3.04	2.65	2.8	3.33	2.81	3.02	2.9	3.26	3.23	3.11	4.16
Refinement
Initial model used (PDB code)	HA: 9N4E	HA: 9N4E	HA: 9N4E	HA: 9N4E	HA: 9N4E	HA: 9N4E	HA: 9N4E	HA: 9N4E	HA: 9N4E	HA: 9N4E	HA: 9N4E	HA: 9N4E	HA: 9N4E	HA: 9N4E	N/A	HA: 9N4E	HA: 9N4E	HA: 9N4E
	Fab: AlphaFold	Fab: AlphaFold	Fab: AlphaFold	Fab: ModelAngelo	Fab: ModelAngelo	Fab: ModelAngelo	Fab: ModelAngelo	Fab: ModelAngelo	Fab: ModelAngelo	Fab: AlphaFold	Fab: ModelAngelo	Fab: AlphaFold	Fab: AlphaFold	Fab: AlphaFold		Fab: ModelAngelo	Fab: ModelAngelo	Fab: ModelAngelo
Model composition
Non-hydrogen atoms	12995	10582	7804	13062	13017	16368	13261	13118	16347	14899	16323	13087	13159	13072	N/A	13048	13023	13017
Protein residues	1641	703	983	1666	1662	2115	1653	1663	2121	1887	2112	1662	1667	1659	N/A	1662	1659	1663
R.m.s. deviations
Bond lengths (Å)	0.003	0.004	0.003	0.004	0.004	0.004	0.003	0.004	0.004	0.003	0.002	0.004	0.004	0.003	N/A	0.003	0.003	0.004
Bond angles (°)	0.556	0.461	0.521	0.557	0.621	0.645	0.538	0.599	0.6	0.532	0.583	0.607	0.611	0.6	N/A	0.594	0.55	0.595
Validation
MolProbity score	1.84	1.26	1.67	1.64	1.64	1.67	1.72	2.19	1.4	1.77	1.56	1.84	2.03	1.56	N/A	1.89	1.78	1.76
Clashscore	6.84	3.5	5.76	7.07	4.51	5.03	6.56	9.43	4.56	4.98	4.55	5.89	6.94	5.77	N/A	7.7	7.67	7.21
Poor rotamers (%)	1.97	0	1.89	1.32	1.6	1.73	1.82	2.79	0.89	2.31	1.45	2.37	2.78	1.54	N/A	2.22	1.92	1.85
Ramachadran plot
Favored (%)	96.36	97.4	97.21	97.08	96.16	96.59	97.12	94.9	97.03	96.46	96.69	96.46	95.5	97.5	N/A	96.77	96.64	97.01
Allowed (%)	3.64	2.6	2.79	2.92	3.66	3.41	2.82	5.04	2.97	3.49	3.17	3.54	4.44	2.5	N/A	3.17	3.36	2.99
Disallowed (%)	0	0	0	0	0.18	0	0.06	0.06	0	0.05	0.14	0	0.06	0	N/A	0.06	0	0
PDB code	10IL	11IL	10IN	10AS	10IO	10IP	10IQ	10IR	10IS	10IU	10IT	10IV	10IW	10IX	10IY	10AO	10AQ	10AR
EMDB code	EMD-75197	EMD-75717	EMD-75199	EMD-75034	EMD-75200	EMD-75201	EMD-75202	EMD-75203	EMD-75204	EMD-75206	EMD-75205	EMD-75207	EMD-75208	EMD-75209	EMD-75210	EMD-75031	EMD-75032	EMD-75033
